# ARTEM: a method for RNA and DNA tertiary motif identification with backbone permutations, and its example application to kink-turn-like motifs

**DOI:** 10.1101/2024.05.31.596898

**Authors:** Eugene F. Baulin, Davyd R. Bohdan, Dawid Kowalski, Milena Serwatka, Julia Świerczyńska, Zuzanna Żyra, Janusz M. Bujnicki

## Abstract

The functions of non-coding RNAs are largely defined by their three-dimensional structures. RNA 3D structure is organized hierarchically and consists of recurrent building blocks called tertiary motifs. The computational problem of RNA tertiary motif search remains largely unsolved, as standard approaches are restrained by sequence, interaction network, or backbone topology. We developed the ARTEM superposition algorithm, which is free from these limitations. Here, we present a version of ARTEM that allows automated searches of RNA and DNA structure databases to identify 3D structure motifs. We exemplify it by a search of motifs isosteric to the kink-turn motif. This widespread motif plays a role in many aspects of RNA function, and its mutations are known to cause several human syndromes. With ARTEM, we discovered two new kink-turn topologies, multiple no-kink variants of the motif, and showed that a ribosomal junction in bacteria forms either a kink or a no-kink variant depending on the species. Additionally, we identified kink-turns in the catalytic core of group II introns, whose structures have not previously been characterized as containing kink-turns. ARTEM opens a fundamentally new way to study RNA and DNA 3D folds and motifs and analyze their correlations and variations.
