## Supplementary Table S3 for "ARTEM: a method for RNA and DNA tertiary motif identification with backbone permutations, and its example application to kink-turn-like motifs"

### Sheet: TableS2
	Table S2	TP	FP	FN	Precision	Recall	F-score
	ARTEM >= 12 residues	4	0	3	1	0.57	0.73
	ARTEM >= 11 residues	6	8	1	0.43	0.86	0.57
	RNAMotifScanX	3	0	4	1	0.43	0.6
	DSSR	2	1	5	0.67	0.29	0.4
	FR3D	0	0	7	0	0	0
	JAR3D	0	0	7	0	0	0
	LocalSTAR3D	0	0	7	0	0	0
	CircularSTAR3D	0	0	7	0	0	0

### Sheet: ARTEM12
	python ARTEM/artem.py q=refmotifs/1ffk_0_kt7.cif qres=":_77_82 :_92_94 :_97_100" sizemin=12 r=introns/
3IGI
	ID	SIZE	RMSD	RMSDSIZE	RESRMSD	PRIM	SCND
TP1	1	12	2.316	0.193	3.331	1.A.A.149.=1.0.C.93.	1.A.C.148.=1.0.G.92.,1.A.A.149.=1.0.C.93.,1.A.U.150.=1.0.G.94.,1.A.G.153.=1.0.G.97.,1.A.A.154.=1.0.A.98.,1.A.G.155.=1.0.A.99.,1.A.G.156.=1.0.C.100.,1.A.U.221.=1.0.G.77.,1.A.A.222.=1.0.G.79.,1.A.A.224.=1.0.A.80.,1.A.U.225.=1.0.G.81.,1.A.G.226.=1.0.C.82.
5G2X
	ID	SIZE	RMSD	RMSDSIZE	RESRMSD	PRIM	SCND
6CHR
	ID	SIZE	RMSD	RMSDSIZE	RESRMSD	PRIM	SCND
FN1
6ME0
	ID	SIZE	RMSD	RMSDSIZE	RESRMSD	PRIM	SCND
TP1	1	12	1.767	0.147	3.243	1.A.G.245.=1.0.G.94.	1.A.A.243.=1.0.G.92.,1.A.U.244.=1.0.C.93.,1.A.G.245.=1.0.G.94.,1.A.G.249.=1.0.G.97.,1.A.A.250.=1.0.A.98.,1.A.A.251.=1.0.A.99.,1.A.G.362.=1.0.G.77.,1.A.C.363.=1.0.G.78.,1.A.A.364.=1.0.G.79.,1.A.A.366.=1.0.A.80.,1.A.G.367.=1.0.G.81.,1.A.U.368.=1.0.C.82.
TP1	2	12	1.543	0.129	2.88	1.A.G.367.=1.0.G.81.	1.A.A.243.=1.0.G.92.,1.A.U.244.=1.0.C.93.,1.A.G.245.=1.0.G.94.,1.A.G.249.=1.0.G.97.,1.A.A.250.=1.0.A.98.,1.A.A.251.=1.0.A.99.,1.A.G.252.=1.0.C.100.,1.A.C.363.=1.0.G.77.,1.A.A.364.=1.0.G.79.,1.A.A.366.=1.0.A.80.,1.A.G.367.=1.0.G.81.,1.A.U.368.=1.0.C.82.
TP1	3	13	1.836	0.141	3.128	1.A.A.250.=1.0.A.98.,1.A.U.368.=1.0.C.82.	1.A.A.243.=1.0.G.92.,1.A.U.244.=1.0.C.93.,1.A.G.245.=1.0.G.94.,1.A.G.249.=1.0.G.97.,1.A.A.250.=1.0.A.98.,1.A.A.251.=1.0.A.99.,1.A.G.252.=1.0.C.100.,1.A.G.362.=1.0.G.77.,1.A.C.363.=1.0.G.78.,1.A.A.364.=1.0.G.79.,1.A.A.366.=1.0.A.80.,1.A.G.367.=1.0.G.81.,1.A.U.368.=1.0.C.82.
7UIN
	ID	SIZE	RMSD	RMSDSIZE	RESRMSD	PRIM	SCND
TP1	1	12	2.118	0.176	3.244	1.B.A.152.=1.0.C.93.	1.B.C.151.=1.0.G.92.,1.B.A.152.=1.0.C.93.,1.B.U.153.=1.0.G.94.,1.B.A.154.=1.0.G.97.,1.B.A.157.=1.0.A.98.,1.B.G.158.=1.0.A.99.,1.B.G.159.=1.0.C.100.,1.B.U.229.=1.0.G.77.,1.B.A.230.=1.0.G.78.,1.B.A.232.=1.0.A.80.,1.B.U.233.=1.0.G.81.,1.B.G.234.=1.0.C.82.
TP1	2	12	2.069	0.172	3.231	1.B.A.232.=1.0.A.80.,1.B.G.234.=1.0.C.82.	1.B.C.151.=1.0.G.92.,1.B.A.152.=1.0.C.93.,1.B.U.153.=1.0.G.94.,1.B.A.156.=1.0.G.97.,1.B.A.157.=1.0.A.98.,1.B.G.158.=1.0.A.99.,1.B.G.159.=1.0.C.100.,1.B.U.229.=1.0.G.77.,1.B.A.230.=1.0.G.79.,1.B.A.232.=1.0.A.80.,1.B.U.233.=1.0.G.81.,1.B.G.234.=1.0.C.82.
FN1
8H2H
	ID	SIZE	RMSD	RMSDSIZE	RESRMSD	PRIM	SCND
8T2S
	ID	SIZE	RMSD	RMSDSIZE	RESRMSD	PRIM	SCND
TP1	1	12	2.027	0.169	2.951	1.B.U.153.=1.0.G.94.,1.B.A.232.=1.0.A.80.	1.B.C.151.=1.0.G.92.,1.B.A.152.=1.0.C.93.,1.B.U.153.=1.0.G.94.,1.B.A.156.=1.0.G.97.,1.B.A.157.=1.0.A.98.,1.B.G.158.=1.0.A.99.,1.B.G.159.=1.0.C.100.,1.B.U.229.=1.0.G.77.,1.B.A.230.=1.0.G.79.,1.B.A.232.=1.0.A.80.,1.B.U.233.=1.0.G.81.,1.B.G.234.=1.0.C.82
FN1
	ID	SIZE	RMSD	RMSDSIZE	RESRMSD	PRIM	SCND	REF	QRY
	1	12	2.316	0.193	3.331	1.A.A.149.=1.0.C.93.	1.A.C.148.=1.0.G.92.,1.A.A.149.=1.0.C.93.,1.A.U.150.=1.0.G.94.,1.A.G.153.=1.0.G.97.,1.A.A.154.=1.0.A.98.,1.A.G.155.=1.0.A.99.,1.A.G.156.=1.0.C.100.,1.A.U.221.=1.0.G.77.,1.A.A.222.=1.0.G.79.,1.A.A.224.=1.0.A.80.,1.A.U.225.=1.0.G.81.,1.A.G.226.=1.0.C.82.	introns/3IGI.cif	refmotifs/1ffk_0_kt7.cif
	1	12	1.767	0.147	3.243	1.A.G.245.=1.0.G.94.	1.A.A.243.=1.0.G.92.,1.A.U.244.=1.0.C.93.,1.A.G.245.=1.0.G.94.,1.A.G.249.=1.0.G.97.,1.A.A.250.=1.0.A.98.,1.A.A.251.=1.0.A.99.,1.A.G.362.=1.0.G.77.,1.A.C.363.=1.0.G.78.,1.A.A.364.=1.0.G.79.,1.A.A.366.=1.0.A.80.,1.A.G.367.=1.0.G.81.,1.A.U.368.=1.0.C.82.	introns/6ME0.cif	refmotifs/1ffk_0_kt7.cif
	2	12	1.543	0.129	2.88	1.A.G.367.=1.0.G.81.	1.A.A.243.=1.0.G.92.,1.A.U.244.=1.0.C.93.,1.A.G.245.=1.0.G.94.,1.A.G.249.=1.0.G.97.,1.A.A.250.=1.0.A.98.,1.A.A.251.=1.0.A.99.,1.A.G.252.=1.0.C.100.,1.A.C.363.=1.0.G.77.,1.A.A.364.=1.0.G.79.,1.A.A.366.=1.0.A.80.,1.A.G.367.=1.0.G.81.,1.A.U.368.=1.0.C.82.	introns/6ME0.cif	refmotifs/1ffk_0_kt7.cif
	3	13	1.836	0.141	3.128	1.A.A.250.=1.0.A.98.,1.A.U.368.=1.0.C.82.	1.A.A.243.=1.0.G.92.,1.A.U.244.=1.0.C.93.,1.A.G.245.=1.0.G.94.,1.A.G.249.=1.0.G.97.,1.A.A.250.=1.0.A.98.,1.A.A.251.=1.0.A.99.,1.A.G.252.=1.0.C.100.,1.A.G.362.=1.0.G.77.,1.A.C.363.=1.0.G.78.,1.A.A.364.=1.0.G.79.,1.A.A.366.=1.0.A.80.,1.A.G.367.=1.0.G.81.,1.A.U.368.=1.0.C.82.	introns/6ME0.cif	refmotifs/1ffk_0_kt7.cif
	1	12	2.118	0.176	3.244	1.B.A.152.=1.0.C.93.	1.B.C.151.=1.0.G.92.,1.B.A.152.=1.0.C.93.,1.B.U.153.=1.0.G.94.,1.B.A.154.=1.0.G.97.,1.B.A.157.=1.0.A.98.,1.B.G.158.=1.0.A.99.,1.B.G.159.=1.0.C.100.,1.B.U.229.=1.0.G.77.,1.B.A.230.=1.0.G.78.,1.B.A.232.=1.0.A.80.,1.B.U.233.=1.0.G.81.,1.B.G.234.=1.0.C.82.	introns/7UIN.cif	refmotifs/1ffk_0_kt7.cif
	2	12	2.069	0.172	3.231	1.B.A.232.=1.0.A.80.,1.B.G.234.=1.0.C.82.	1.B.C.151.=1.0.G.92.,1.B.A.152.=1.0.C.93.,1.B.U.153.=1.0.G.94.,1.B.A.156.=1.0.G.97.,1.B.A.157.=1.0.A.98.,1.B.G.158.=1.0.A.99.,1.B.G.159.=1.0.C.100.,1.B.U.229.=1.0.G.77.,1.B.A.230.=1.0.G.79.,1.B.A.232.=1.0.A.80.,1.B.U.233.=1.0.G.81.,1.B.G.234.=1.0.C.82.	introns/7UIN.cif	refmotifs/1ffk_0_kt7.cif
	1	12	2.027	0.169	2.951	1.B.U.153.=1.0.G.94.,1.B.A.232.=1.0.A.80.	1.B.C.151.=1.0.G.92.,1.B.A.152.=1.0.C.93.,1.B.U.153.=1.0.G.94.,1.B.A.156.=1.0.G.97.,1.B.A.157.=1.0.A.98.,1.B.G.158.=1.0.A.99.,1.B.G.159.=1.0.C.100.,1.B.U.229.=1.0.G.77.,1.B.A.230.=1.0.G.79.,1.B.A.232.=1.0.A.80.,1.B.U.233.=1.0.G.81.,1.B.G.234.=1.0.C.82.	introns/8T2S.cif	refmotifs/1ffk_0_kt7.cif

### Sheet: ARTEM11
	python ARTEM/artem.py q=refmotifs/1ffk_0_kt7.cif qres=":_77_82 :_92_94 :_97_100" sizemin=11 r=introns/
3IGI
	ID	SIZE	RMSD	RMSDSIZE	RESRMSD	PRIM	SCND
TP1	1	11	2.816	0.256	5.207	1.A.G.155.=1.0.C.82.	1.A.A.138.=1.0.G.97.,1.A.U.147.=1.0.G.77.,1.A.C.148.=1.0.G.78.,1.A.A.149.=1.0.G.79.,1.A.U.150.=1.0.A.80.,1.A.A.154.=1.0.G.81.,1.A.G.155.=1.0.C.82.,1.A.C.180.=1.0.G.92.,1.A.A.224.=1.0.G.94.,1.A.G.226.=1.0.A.99.,1.A.A.227.=1.0.C.100.
FP1	2	11	1.933	0.176	2.915	1.A.G.269.=1.0.A.99.	1.A.G.267.=1.0.G.97.,1.A.A.268.=1.0.A.98.,1.A.G.269.=1.0.A.99.,1.A.G.270.=1.0.C.100.,1.A.A.283.=1.0.G.77.,1.A.G.284.=1.0.G.78.,1.A.U.285.=1.0.G.79.,1.A.U.295.=1.0.G.92.,1.A.G.320.=1.0.A.80.,1.A.G.321.=1.0.G.81.,1.A.A.322.=1.0.C.82.
TP1	3	12	2.316	0.193	3.331	1.A.A.149.=1.0.C.93.	1.A.C.148.=1.0.G.92.,1.A.A.149.=1.0.C.93.,1.A.U.150.=1.0.G.94.,1.A.G.153.=1.0.G.97.,1.A.A.154.=1.0.A.98.,1.A.G.155.=1.0.A.99.,1.A.G.156.=1.0.C.100.,1.A.U.221.=1.0.G.77.,1.A.A.222.=1.0.G.79.,1.A.A.224.=1.0.A.80.,1.A.U.225.=1.0.G.81.,1.A.G.226.=1.0.C.82.
5G2X
	ID	SIZE	RMSD	RMSDSIZE	RESRMSD	PRIM	SCND
FP1	1	11	2.388	0.217	3.444	1.A.C.376.=1.0.C.100.	1.A.G.23.=1.0.G.77.,1.A.U.24.=1.0.G.78.,1.A.C.25.=1.0.G.79.,1.A.A.26.=1.0.A.80.,1.A.A.64.=1.0.G.81.,1.A.A.65.=1.0.C.82.,1.A.U.166.=1.0.G.92.,1.A.U.167.=1.0.C.93.,1.A.G.374.=1.0.A.98.,1.A.A.375.=1.0.A.99.,1.A.C.376.=1.0.C.100.
6CHR
	ID	SIZE	RMSD	RMSDSIZE	RESRMSD	PRIM	SCND
TP1	1	11	1.731	0.157	2.646	1.A.G.187.=1.0.C.93.	1.A.A.186.=1.0.G.92.,1.A.G.187.=1.0.C.93.,1.A.G.188.=1.0.G.94.,1.A.A.194.=1.0.A.98.,1.A.G.195.=1.0.A.99.,1.A.G.196.=1.0.C.100.,1.A.G.293.=1.0.G.77.,1.A.A.295.=1.0.G.79.,1.A.A.297.=1.0.A.80.,1.A.C.298.=1.0.G.81.,1.A.U.299.=1.0.C.82.
6ME0
	ID	SIZE	RMSD	RMSDSIZE	RESRMSD	PRIM	SCND
FP1	1	11	2.919	0.265	4.951	1.A.G.830.=1.0.C.93.	1.A.C.448.=1.0.G.77.,1.A.G.449.=1.0.G.78.,1.A.U.450.=1.0.C.100.,1.A.A.451.=1.0.A.99.,1.A.A.452.=1.0.A.80.,1.A.G.453.=1.0.G.79.,1.A.G.829.=1.0.G.92.,1.A.G.830.=1.0.C.93.,1.A.G.831.=1.0.G.94.,1.A.C.861.=1.0.G.81.,1.A.C.862.=1.0.C.82.
FP2	2	11	2.631	0.239	4.667	1.A.U.24.=1.0.G.92.	1.A.U.24.=1.0.G.92.,1.A.G.25.=1.0.C.93.,1.A.A.26.=1.0.G.94.,1.A.C.81.=1.0.A.98.,1.A.C.82.=1.0.C.100.,1.A.A.130.=1.0.G.77.,1.A.G.212.=1.0.G.78.,1.A.C.213.=1.0.G.79.,1.A.U.214.=1.0.A.80.,1.A.C.389.=1.0.G.81.,1.A.A.390.=1.0.C.82.
FP3	3	11	2.404	0.219	3.112	1.A.G.8.=1.0.C.82.	1.A.C.7.=1.0.G.81.,1.A.G.8.=1.0.C.82.,1.A.C.404.=1.0.G.92.,1.A.G.405.=1.0.C.93.,1.A.G.406.=1.0.G.94.,1.A.A.408.=1.0.G.97.,1.A.A.491.=1.0.A.98.,1.A.A.492.=1.0.A.99.,1.A.A.566.=1.0.G.77.,1.A.G.567.=1.0.G.78.,1.A.C.569.=1.0.A.80.
FP4	4	11	2.34	0.213	3.274	1.A.A.84.=1.0.A.80.	1.A.C.81.=1.0.G.77.,1.A.C.82.=1.0.G.78.,1.A.U.83.=1.0.G.79.,1.A.A.84.=1.0.A.80.,1.A.G.129.=1.0.G.97.,1.A.A.130.=1.0.A.98.,1.A.A.132.=1.0.G.94.,1.A.U.209.=1.0.G.92.,1.A.A.210.=1.0.C.93.,1.A.G.211.=1.0.A.99.,1.A.G.212.=1.0.C.100.
TP1	5	11	1.515	0.138	2.811	1.A.G.252.=1.0.C.100.	1.A.A.243.=1.0.G.92.,1.A.G.245.=1.0.G.94.,1.A.G.249.=1.0.G.97.,1.A.A.250.=1.0.A.98.,1.A.A.251.=1.0.A.99.,1.A.G.252.=1.0.C.100.,1.A.C.363.=1.0.G.77.,1.A.A.364.=1.0.G.79.,1.A.A.366.=1.0.A.80.,1.A.G.367.=1.0.G.81.,1.A.U.368.=1.0.C.82.
TP1	6	11	1.507	0.137	2.957	1.A.A.251.=1.0.A.99.	1.A.A.243.=1.0.G.92.,1.A.U.244.=1.0.C.93.,1.A.G.245.=1.0.G.94.,1.A.A.250.=1.0.A.98.,1.A.A.251.=1.0.A.99.,1.A.G.252.=1.0.C.100.,1.A.G.362.=1.0.G.77.,1.A.A.364.=1.0.G.79.,1.A.A.366.=1.0.A.80.,1.A.G.367.=1.0.G.81.,1.A.U.368.=1.0.C.82.
TP1	7	12	1.767	0.147	3.243	1.A.G.245.=1.0.G.94.	1.A.A.243.=1.0.G.92.,1.A.U.244.=1.0.C.93.,1.A.G.245.=1.0.G.94.,1.A.G.249.=1.0.G.97.,1.A.A.250.=1.0.A.98.,1.A.A.251.=1.0.A.99.,1.A.G.362.=1.0.G.77.,1.A.C.363.=1.0.G.78.,1.A.A.364.=1.0.G.79.,1.A.A.366.=1.0.A.80.,1.A.G.367.=1.0.G.81.,1.A.U.368.=1.0.C.82.
TP1	8	12	1.543	0.129	2.88	1.A.G.367.=1.0.G.81.	1.A.A.243.=1.0.G.92.,1.A.U.244.=1.0.C.93.,1.A.G.245.=1.0.G.94.,1.A.G.249.=1.0.G.97.,1.A.A.250.=1.0.A.98.,1.A.A.251.=1.0.A.99.,1.A.G.252.=1.0.C.100.,1.A.C.363.=1.0.G.77.,1.A.A.364.=1.0.G.79.,1.A.A.366.=1.0.A.80.,1.A.G.367.=1.0.G.81.,1.A.U.368.=1.0.C.82.
TP1	9	13	1.836	0.141	3.128	1.A.A.250.=1.0.A.98.,1.A.U.368.=1.0.C.82.	1.A.A.243.=1.0.G.92.,1.A.U.244.=1.0.C.93.,1.A.G.245.=1.0.G.94.,1.A.G.249.=1.0.G.97.,1.A.A.250.=1.0.A.98.,1.A.A.251.=1.0.A.99.,1.A.G.252.=1.0.C.100.,1.A.G.362.=1.0.G.77.,1.A.C.363.=1.0.G.78.,1.A.A.364.=1.0.G.79.,1.A.A.366.=1.0.A.80.,1.A.G.367.=1.0.G.81.,1.A.U.368.=1.0.C.82.
7UIN
	ID	SIZE	RMSD	RMSDSIZE	RESRMSD	PRIM	SCND
TP1	1	11	2.732	0.248	5.099	1.B.G.158.=1.0.C.82.	1.B.A.141.=1.0.G.97.,1.B.G.150.=1.0.G.77.,1.B.C.151.=1.0.G.78.,1.B.A.152.=1.0.G.79.,1.B.U.153.=1.0.A.80.,1.B.A.157.=1.0.G.81.,1.B.G.158.=1.0.C.82.,1.B.C.183.=1.0.G.92.,1.B.A.232.=1.0.G.94.,1.B.G.234.=1.0.A.99.,1.B.C.235.=1.0.C.100.
FP1	2	11	2.204	0.2	3.384	1.B.G.324.=1.0.G.78.	1.B.A.277.=1.0.A.98.,1.B.G.278.=1.0.A.99.,1.B.G.279.=1.0.C.100.,1.B.A.323.=1.0.G.77.,1.B.G.324.=1.0.G.78.,1.B.U.325.=1.0.G.79.,1.B.C.336.=1.0.G.92.,1.B.A.337.=1.0.C.93.,1.B.U.338.=1.0.G.94.,1.B.G.376.=1.0.A.80.,1.B.G.377.=1.0.C.82.
TP1	3	11	1.975	0.18	3.166	1.B.U.153.=1.0.G.94.	1.B.C.151.=1.0.G.92.,1.B.A.152.=1.0.C.93.,1.B.U.153.=1.0.G.94.,1.B.A.156.=1.0.G.97.,1.B.A.157.=1.0.A.98.,1.B.G.158.=1.0.A.99.,1.B.U.229.=1.0.G.77.,1.B.A.230.=1.0.G.79.,1.B.A.232.=1.0.A.80.,1.B.U.233.=1.0.G.81.,1.B.G.234.=1.0.C.82.
TP2	4	11	1.552	0.141	2.87	1.B.U.344.=1.0.C.93.,1.B.G.345.=1.0.G.94.	1.B.G.343.=1.0.G.92.,1.B.U.344.=1.0.C.93.,1.B.G.345.=1.0.G.94.,1.B.G.348.=1.0.G.97.,1.B.A.349.=1.0.A.98.,1.B.U.367.=1.0.G.77.,1.B.G.368.=1.0.G.78.,1.B.G.369.=1.0.G.79.,1.B.A.370.=1.0.A.80.,1.B.G.371.=1.0.G.81.,1.B.C.372.=1.0.C.82.
TP1	5	12	2.118	0.176	3.244	1.B.A.152.=1.0.C.93.	1.B.C.151.=1.0.G.92.,1.B.A.152.=1.0.C.93.,1.B.U.153.=1.0.G.94.,1.B.A.154.=1.0.G.97.,1.B.A.157.=1.0.A.98.,1.B.G.158.=1.0.A.99.,1.B.G.159.=1.0.C.100.,1.B.U.229.=1.0.G.77.,1.B.A.230.=1.0.G.78.,1.B.A.232.=1.0.A.80.,1.B.U.233.=1.0.G.81.,1.B.G.234.=1.0.C.82.
TP1	6	12	2.069	0.172	3.231	1.B.A.232.=1.0.A.80.,1.B.G.234.=1.0.C.82.	1.B.C.151.=1.0.G.92.,1.B.A.152.=1.0.C.93.,1.B.U.153.=1.0.G.94.,1.B.A.156.=1.0.G.97.,1.B.A.157.=1.0.A.98.,1.B.G.158.=1.0.A.99.,1.B.G.159.=1.0.C.100.,1.B.U.229.=1.0.G.77.,1.B.A.230.=1.0.G.79.,1.B.A.232.=1.0.A.80.,1.B.U.233.=1.0.G.81.,1.B.G.234.=1.0.C.82.
8H2H
	ID	SIZE	RMSD	RMSDSIZE	RESRMSD	PRIM	SCND
8T2S
	ID	SIZE	RMSD	RMSDSIZE	RESRMSD	PRIM	SCND
TP1	1	11	2.782	0.253	5.305	1.B.G.158.=1.0.C.82.	1.B.A.141.=1.0.G.97.,1.B.G.150.=1.0.G.77.,1.B.C.151.=1.0.G.78.,1.B.A.152.=1.0.G.79.,1.B.U.153.=1.0.A.80.,1.B.A.157.=1.0.G.81.,1.B.G.158.=1.0.C.82.,1.B.C.183.=1.0.G.92.,1.B.A.232.=1.0.G.94.,1.B.G.234.=1.0.A.99.,1.B.C.235.=1.0.C.100.
FP1	2	11	2.374	0.216	3.451	1.B.A.323.=1.0.G.77.	1.B.G.278.=1.0.A.98.,1.B.G.279.=1.0.A.99.,1.B.U.280.=1.0.C.100.,1.B.A.323.=1.0.G.77.,1.B.G.324.=1.0.G.78.,1.B.U.325.=1.0.G.79.,1.B.C.336.=1.0.C.93.,1.B.A.337.=1.0.G.94.,1.B.G.376.=1.0.A.80.,1.B.G.377.=1.0.G.81.,1.B.G.378.=1.0.C.82.
TP1	3	11	2.012	0.183	3.278	1.B.G.234.=1.0.C.82.	1.B.C.151.=1.0.G.92.,1.B.A.152.=1.0.C.93.,1.B.U.153.=1.0.G.94.,1.B.A.156.=1.0.G.97.,1.B.A.157.=1.0.A.98.,1.B.G.158.=1.0.A.99.,1.B.G.228.=1.0.G.77.,1.B.A.230.=1.0.G.79.,1.B.A.232.=1.0.A.80.,1.B.U.233.=1.0.G.81.,1.B.G.234.=1.0.C.82.
TP1	4	11	1.885	0.171	3.049	1.B.A.152.=1.0.C.93.	1.B.C.151.=1.0.G.92.,1.B.A.152.=1.0.C.93.,1.B.U.153.=1.0.G.94.,1.B.A.157.=1.0.A.98.,1.B.G.158.=1.0.A.99.,1.B.G.159.=1.0.C.100.,1.B.U.229.=1.0.G.77.,1.B.A.230.=1.0.G.79.,1.B.A.232.=1.0.A.80.,1.B.U.233.=1.0.G.81.,1.B.G.234.=1.0.C.82.
TP1	5	12	2.027	0.169	2.951	1.B.U.153.=1.0.G.94.,1.B.A.232.=1.0.A.80.	1.B.C.151.=1.0.G.92.,1.B.A.152.=1.0.C.93.,1.B.U.153.=1.0.G.94.,1.B.A.156.=1.0.G.97.,1.B.A.157.=1.0.A.98.,1.B.G.158.=1.0.A.99.,1.B.G.159.=1.0.C.100.,1.B.U.229.=1.0.G.77.,1.B.A.230.=1.0.G.79.,1.B.A.232.=1.0.A.80.,1.B.U.233.=1.0.G.81.,1.B.G.234.=1.0.C.82.
FN1
	ID	SIZE	RMSD	RMSDSIZE	RESRMSD	PRIM	SCND	REF	QRY
	1	11	2.816	0.256	5.207	1.A.G.155.=1.0.C.82.	1.A.A.138.=1.0.G.97.,1.A.U.147.=1.0.G.77.,1.A.C.148.=1.0.G.78.,1.A.A.149.=1.0.G.79.,1.A.U.150.=1.0.A.80.,1.A.A.154.=1.0.G.81.,1.A.G.155.=1.0.C.82.,1.A.C.180.=1.0.G.92.,1.A.A.224.=1.0.G.94.,1.A.G.226.=1.0.A.99.,1.A.A.227.=1.0.C.100.	introns/3IGI.cif	refmotifs/1ffk_0_kt7.cif
	2	11	1.933	0.176	2.915	1.A.G.269.=1.0.A.99.	1.A.G.267.=1.0.G.97.,1.A.A.268.=1.0.A.98.,1.A.G.269.=1.0.A.99.,1.A.G.270.=1.0.C.100.,1.A.A.283.=1.0.G.77.,1.A.G.284.=1.0.G.78.,1.A.U.285.=1.0.G.79.,1.A.U.295.=1.0.G.92.,1.A.G.320.=1.0.A.80.,1.A.G.321.=1.0.G.81.,1.A.A.322.=1.0.C.82.	introns/3IGI.cif	refmotifs/1ffk_0_kt7.cif
	3	12	2.316	0.193	3.331	1.A.A.149.=1.0.C.93.	1.A.C.148.=1.0.G.92.,1.A.A.149.=1.0.C.93.,1.A.U.150.=1.0.G.94.,1.A.G.153.=1.0.G.97.,1.A.A.154.=1.0.A.98.,1.A.G.155.=1.0.A.99.,1.A.G.156.=1.0.C.100.,1.A.U.221.=1.0.G.77.,1.A.A.222.=1.0.G.79.,1.A.A.224.=1.0.A.80.,1.A.U.225.=1.0.G.81.,1.A.G.226.=1.0.C.82.	introns/3IGI.cif	refmotifs/1ffk_0_kt7.cif
	1	11	2.388	0.217	3.444	1.A.C.376.=1.0.C.100.	1.A.G.23.=1.0.G.77.,1.A.U.24.=1.0.G.78.,1.A.C.25.=1.0.G.79.,1.A.A.26.=1.0.A.80.,1.A.A.64.=1.0.G.81.,1.A.A.65.=1.0.C.82.,1.A.U.166.=1.0.G.92.,1.A.U.167.=1.0.C.93.,1.A.G.374.=1.0.A.98.,1.A.A.375.=1.0.A.99.,1.A.C.376.=1.0.C.100.	introns/5G2X.cif	refmotifs/1ffk_0_kt7.cif
	1	11	1.731	0.157	2.646	1.A.G.187.=1.0.C.93.	1.A.A.186.=1.0.G.92.,1.A.G.187.=1.0.C.93.,1.A.G.188.=1.0.G.94.,1.A.A.194.=1.0.A.98.,1.A.G.195.=1.0.A.99.,1.A.G.196.=1.0.C.100.,1.A.G.293.=1.0.G.77.,1.A.A.295.=1.0.G.79.,1.A.A.297.=1.0.A.80.,1.A.C.298.=1.0.G.81.,1.A.U.299.=1.0.C.82.	introns/6CHR.cif	refmotifs/1ffk_0_kt7.cif
	1	11	2.919	0.265	4.951	1.A.G.830.=1.0.C.93.	1.A.C.448.=1.0.G.77.,1.A.G.449.=1.0.G.78.,1.A.U.450.=1.0.C.100.,1.A.A.451.=1.0.A.99.,1.A.A.452.=1.0.A.80.,1.A.G.453.=1.0.G.79.,1.A.G.829.=1.0.G.92.,1.A.G.830.=1.0.C.93.,1.A.G.831.=1.0.G.94.,1.A.C.861.=1.0.G.81.,1.A.C.862.=1.0.C.82.	introns/6ME0.cif	refmotifs/1ffk_0_kt7.cif
	2	11	2.631	0.239	4.667	1.A.U.24.=1.0.G.92.	1.A.U.24.=1.0.G.92.,1.A.G.25.=1.0.C.93.,1.A.A.26.=1.0.G.94.,1.A.C.81.=1.0.A.98.,1.A.C.82.=1.0.C.100.,1.A.A.130.=1.0.G.77.,1.A.G.212.=1.0.G.78.,1.A.C.213.=1.0.G.79.,1.A.U.214.=1.0.A.80.,1.A.C.389.=1.0.G.81.,1.A.A.390.=1.0.C.82.	introns/6ME0.cif	refmotifs/1ffk_0_kt7.cif
	3	11	2.404	0.219	3.112	1.A.G.8.=1.0.C.82.	1.A.C.7.=1.0.G.81.,1.A.G.8.=1.0.C.82.,1.A.C.404.=1.0.G.92.,1.A.G.405.=1.0.C.93.,1.A.G.406.=1.0.G.94.,1.A.A.408.=1.0.G.97.,1.A.A.491.=1.0.A.98.,1.A.A.492.=1.0.A.99.,1.A.A.566.=1.0.G.77.,1.A.G.567.=1.0.G.78.,1.A.C.569.=1.0.A.80.	introns/6ME0.cif	refmotifs/1ffk_0_kt7.cif
	4	11	2.34	0.213	3.274	1.A.A.84.=1.0.A.80.	1.A.C.81.=1.0.G.77.,1.A.C.82.=1.0.G.78.,1.A.U.83.=1.0.G.79.,1.A.A.84.=1.0.A.80.,1.A.G.129.=1.0.G.97.,1.A.A.130.=1.0.A.98.,1.A.A.132.=1.0.G.94.,1.A.U.209.=1.0.G.92.,1.A.A.210.=1.0.C.93.,1.A.G.211.=1.0.A.99.,1.A.G.212.=1.0.C.100.	introns/6ME0.cif	refmotifs/1ffk_0_kt7.cif
	5	11	1.515	0.138	2.811	1.A.G.252.=1.0.C.100.	1.A.A.243.=1.0.G.92.,1.A.G.245.=1.0.G.94.,1.A.G.249.=1.0.G.97.,1.A.A.250.=1.0.A.98.,1.A.A.251.=1.0.A.99.,1.A.G.252.=1.0.C.100.,1.A.C.363.=1.0.G.77.,1.A.A.364.=1.0.G.79.,1.A.A.366.=1.0.A.80.,1.A.G.367.=1.0.G.81.,1.A.U.368.=1.0.C.82.	introns/6ME0.cif	refmotifs/1ffk_0_kt7.cif
	6	11	1.507	0.137	2.957	1.A.A.251.=1.0.A.99.	1.A.A.243.=1.0.G.92.,1.A.U.244.=1.0.C.93.,1.A.G.245.=1.0.G.94.,1.A.A.250.=1.0.A.98.,1.A.A.251.=1.0.A.99.,1.A.G.252.=1.0.C.100.,1.A.G.362.=1.0.G.77.,1.A.A.364.=1.0.G.79.,1.A.A.366.=1.0.A.80.,1.A.G.367.=1.0.G.81.,1.A.U.368.=1.0.C.82.	introns/6ME0.cif	refmotifs/1ffk_0_kt7.cif
	7	12	1.767	0.147	3.243	1.A.G.245.=1.0.G.94.	1.A.A.243.=1.0.G.92.,1.A.U.244.=1.0.C.93.,1.A.G.245.=1.0.G.94.,1.A.G.249.=1.0.G.97.,1.A.A.250.=1.0.A.98.,1.A.A.251.=1.0.A.99.,1.A.G.362.=1.0.G.77.,1.A.C.363.=1.0.G.78.,1.A.A.364.=1.0.G.79.,1.A.A.366.=1.0.A.80.,1.A.G.367.=1.0.G.81.,1.A.U.368.=1.0.C.82.	introns/6ME0.cif	refmotifs/1ffk_0_kt7.cif
	8	12	1.543	0.129	2.88	1.A.G.367.=1.0.G.81.	1.A.A.243.=1.0.G.92.,1.A.U.244.=1.0.C.93.,1.A.G.245.=1.0.G.94.,1.A.G.249.=1.0.G.97.,1.A.A.250.=1.0.A.98.,1.A.A.251.=1.0.A.99.,1.A.G.252.=1.0.C.100.,1.A.C.363.=1.0.G.77.,1.A.A.364.=1.0.G.79.,1.A.A.366.=1.0.A.80.,1.A.G.367.=1.0.G.81.,1.A.U.368.=1.0.C.82.	introns/6ME0.cif	refmotifs/1ffk_0_kt7.cif
	9	13	1.836	0.141	3.128	1.A.A.250.=1.0.A.98.,1.A.U.368.=1.0.C.82.	1.A.A.243.=1.0.G.92.,1.A.U.244.=1.0.C.93.,1.A.G.245.=1.0.G.94.,1.A.G.249.=1.0.G.97.,1.A.A.250.=1.0.A.98.,1.A.A.251.=1.0.A.99.,1.A.G.252.=1.0.C.100.,1.A.G.362.=1.0.G.77.,1.A.C.363.=1.0.G.78.,1.A.A.364.=1.0.G.79.,1.A.A.366.=1.0.A.80.,1.A.G.367.=1.0.G.81.,1.A.U.368.=1.0.C.82.	introns/6ME0.cif	refmotifs/1ffk_0_kt7.cif
	1	11	2.732	0.248	5.099	1.B.G.158.=1.0.C.82.	1.B.A.141.=1.0.G.97.,1.B.G.150.=1.0.G.77.,1.B.C.151.=1.0.G.78.,1.B.A.152.=1.0.G.79.,1.B.U.153.=1.0.A.80.,1.B.A.157.=1.0.G.81.,1.B.G.158.=1.0.C.82.,1.B.C.183.=1.0.G.92.,1.B.A.232.=1.0.G.94.,1.B.G.234.=1.0.A.99.,1.B.C.235.=1.0.C.100.	introns/7UIN.cif	refmotifs/1ffk_0_kt7.cif
	2	11	2.204	0.2	3.384	1.B.G.324.=1.0.G.78.	1.B.A.277.=1.0.A.98.,1.B.G.278.=1.0.A.99.,1.B.G.279.=1.0.C.100.,1.B.A.323.=1.0.G.77.,1.B.G.324.=1.0.G.78.,1.B.U.325.=1.0.G.79.,1.B.C.336.=1.0.G.92.,1.B.A.337.=1.0.C.93.,1.B.U.338.=1.0.G.94.,1.B.G.376.=1.0.A.80.,1.B.G.377.=1.0.C.82.	introns/7UIN.cif	refmotifs/1ffk_0_kt7.cif
	3	11	1.975	0.18	3.166	1.B.U.153.=1.0.G.94.	1.B.C.151.=1.0.G.92.,1.B.A.152.=1.0.C.93.,1.B.U.153.=1.0.G.94.,1.B.A.156.=1.0.G.97.,1.B.A.157.=1.0.A.98.,1.B.G.158.=1.0.A.99.,1.B.U.229.=1.0.G.77.,1.B.A.230.=1.0.G.79.,1.B.A.232.=1.0.A.80.,1.B.U.233.=1.0.G.81.,1.B.G.234.=1.0.C.82.	introns/7UIN.cif	refmotifs/1ffk_0_kt7.cif
	4	11	1.552	0.141	2.87	1.B.U.344.=1.0.C.93.,1.B.G.345.=1.0.G.94.	1.B.G.343.=1.0.G.92.,1.B.U.344.=1.0.C.93.,1.B.G.345.=1.0.G.94.,1.B.G.348.=1.0.G.97.,1.B.A.349.=1.0.A.98.,1.B.U.367.=1.0.G.77.,1.B.G.368.=1.0.G.78.,1.B.G.369.=1.0.G.79.,1.B.A.370.=1.0.A.80.,1.B.G.371.=1.0.G.81.,1.B.C.372.=1.0.C.82.	introns/7UIN.cif	refmotifs/1ffk_0_kt7.cif
	5	12	2.118	0.176	3.244	1.B.A.152.=1.0.C.93.	1.B.C.151.=1.0.G.92.,1.B.A.152.=1.0.C.93.,1.B.U.153.=1.0.G.94.,1.B.A.154.=1.0.G.97.,1.B.A.157.=1.0.A.98.,1.B.G.158.=1.0.A.99.,1.B.G.159.=1.0.C.100.,1.B.U.229.=1.0.G.77.,1.B.A.230.=1.0.G.78.,1.B.A.232.=1.0.A.80.,1.B.U.233.=1.0.G.81.,1.B.G.234.=1.0.C.82.	introns/7UIN.cif	refmotifs/1ffk_0_kt7.cif
	6	12	2.069	0.172	3.231	1.B.A.232.=1.0.A.80.,1.B.G.234.=1.0.C.82.	1.B.C.151.=1.0.G.92.,1.B.A.152.=1.0.C.93.,1.B.U.153.=1.0.G.94.,1.B.A.156.=1.0.G.97.,1.B.A.157.=1.0.A.98.,1.B.G.158.=1.0.A.99.,1.B.G.159.=1.0.C.100.,1.B.U.229.=1.0.G.77.,1.B.A.230.=1.0.G.79.,1.B.A.232.=1.0.A.80.,1.B.U.233.=1.0.G.81.,1.B.G.234.=1.0.C.82.	introns/7UIN.cif	refmotifs/1ffk_0_kt7.cif
	1	11	2.782	0.253	5.305	1.B.G.158.=1.0.C.82.	1.B.A.141.=1.0.G.97.,1.B.G.150.=1.0.G.77.,1.B.C.151.=1.0.G.78.,1.B.A.152.=1.0.G.79.,1.B.U.153.=1.0.A.80.,1.B.A.157.=1.0.G.81.,1.B.G.158.=1.0.C.82.,1.B.C.183.=1.0.G.92.,1.B.A.232.=1.0.G.94.,1.B.G.234.=1.0.A.99.,1.B.C.235.=1.0.C.100.	introns/8T2S.cif	refmotifs/1ffk_0_kt7.cif
	2	11	2.374	0.216	3.451	1.B.A.323.=1.0.G.77.	1.B.G.278.=1.0.A.98.,1.B.G.279.=1.0.A.99.,1.B.U.280.=1.0.C.100.,1.B.A.323.=1.0.G.77.,1.B.G.324.=1.0.G.78.,1.B.U.325.=1.0.G.79.,1.B.C.336.=1.0.C.93.,1.B.A.337.=1.0.G.94.,1.B.G.376.=1.0.A.80.,1.B.G.377.=1.0.G.81.,1.B.G.378.=1.0.C.82.	introns/8T2S.cif	refmotifs/1ffk_0_kt7.cif
	3	11	2.012	0.183	3.278	1.B.G.234.=1.0.C.82.	1.B.C.151.=1.0.G.92.,1.B.A.152.=1.0.C.93.,1.B.U.153.=1.0.G.94.,1.B.A.156.=1.0.G.97.,1.B.A.157.=1.0.A.98.,1.B.G.158.=1.0.A.99.,1.B.G.228.=1.0.G.77.,1.B.A.230.=1.0.G.79.,1.B.A.232.=1.0.A.80.,1.B.U.233.=1.0.G.81.,1.B.G.234.=1.0.C.82.	introns/8T2S.cif	refmotifs/1ffk_0_kt7.cif
	4	11	1.885	0.171	3.049	1.B.A.152.=1.0.C.93.	1.B.C.151.=1.0.G.92.,1.B.A.152.=1.0.C.93.,1.B.U.153.=1.0.G.94.,1.B.A.157.=1.0.A.98.,1.B.G.158.=1.0.A.99.,1.B.G.159.=1.0.C.100.,1.B.U.229.=1.0.G.77.,1.B.A.230.=1.0.G.79.,1.B.A.232.=1.0.A.80.,1.B.U.233.=1.0.G.81.,1.B.G.234.=1.0.C.82.	introns/8T2S.cif	refmotifs/1ffk_0_kt7.cif
	5	12	2.027	0.169	2.951	1.B.U.153.=1.0.G.94.,1.B.A.232.=1.0.A.80.	1.B.C.151.=1.0.G.92.,1.B.A.152.=1.0.C.93.,1.B.U.153.=1.0.G.94.,1.B.A.156.=1.0.G.97.,1.B.A.157.=1.0.A.98.,1.B.G.158.=1.0.A.99.,1.B.G.159.=1.0.C.100.,1.B.U.229.=1.0.G.77.,1.B.A.230.=1.0.G.79.,1.B.A.232.=1.0.A.80.,1.B.U.233.=1.0.G.81.,1.B.G.234.=1.0.C.82.	introns/8T2S.cif	refmotifs/1ffk_0_kt7.cif

### Sheet: DSSR
	x3dna-dssr-2 -i=7UIN.cif1 --format=mmcif --idstr=long --u-turn --more --non-pair --po4 -o=7UIN.out1
3IGI
FN1
5G2X
6CHR
FN1
6ME0
FN1
7UIN
FN1
TP1	1 Normal k-turn; iloop#13; between stems [#24,#25]; bending-angle=55
	C#24[UG 1..B.U.344.,1..B.G.371.] [GA 1..B.G.348.,1..B.A.370.] NC#25[GU 1..B.G.351.,1..B.U.367.]
	strand1 nts=14; GUGAAGAAGUCUCU 1..B.G.343.,1..B.U.344.,1..B.G.345.,1..B.A.346.,1..B.A.347.,1..B.G.348.,1..B.A.349.,1..B.A.350.,1..B.G.351.,1..B.U.352.,1..B.C.353.,1..B.U.354.,1..B.C.355.,1..B.U.356.
	strand2 nts=11; GGGGAUGGAGC 1..B.G.362.,1..B.G.363.,1..B.G.364.,1..B.G.365.,1..B.A.366.,1..B.U.367.,1..B.G.368.,1..B.G.369.,1..B.A.370.,1..B.G.371.,1..B.C.372.
	2 Undecided case; iloop#12; between stems [#24,#-10]; bending-angle=36
	C#24[CG 1..B.C.372.,1..B.G.343.] [GA 1..B.G.373.,1..B.A.342.] NC#-10[GU 1..B.G.376.,1..B.U.338.]
	strand1 nts=6; GCGAAG 1..B.G.371.,1..B.C.372.,1..B.G.373.,1..B.A.374.,1..B.A.375.,1..B.G.376.
	strand2 nts=7; UAGUAGU 1..B.U.338.,1..B.A.339.,1..B.G.340.,1..B.U.341.,1..B.A.342.,1..B.G.343.,1..B.U.344.
8H2H
8T2S
FP1	1 Normal k-turn [A-G]; iloop#8; between stems [#31,#30]; bending-angle=61
	C#31[GC 1..B.G.446.,1..B.C.433.] [AG 1..B.A.451.,1..B.G.432.] NC#30[AU 1..B.A.452.,1..B.U.431.]
	strand1 nts=13; CGGGUAAAAGGUG 1..B.C.444.,1..B.G.445.,1..B.G.446.,1..B.G.447.,1..B.U.448.,1..B.A.449.,1..B.A.450.,1..B.A.451.,1..B.A.452.,1..B.G.453.,1..B.G.454.,1..B.U.455.,1..B.G.456.
	strand2 nts=9; CAUCUGCCG 1..B.C.427.,1..B.A.428.,1..B.U.429.,1..B.C.430.,1..B.U.431.,1..B.G.432.,1..B.C.433.,1..B.C.434.,1..B.G.435.
TP1	2 Normal k-turn; iloop#13; between stems [#23,#24]; bending-angle=58
	C#23[UG 1..B.U.344.,1..B.G.371.] [GA 1..B.G.348.,1..B.A.370.] NC#24[GU 1..B.G.351.,1..B.U.367.]
	strand1 nts=14; GUGAAGAAGUCUCU 1..B.G.343.,1..B.U.344.,1..B.G.345.,1..B.A.346.,1..B.A.347.,1..B.G.348.,1..B.A.349.,1..B.A.350.,1..B.G.351.,1..B.U.352.,1..B.C.353.,1..B.U.354.,1..B.C.355.,1..B.U.356.
	strand2 nts=11; GGGGAUGGAGC 1..B.G.362.,1..B.G.363.,1..B.G.364.,1..B.G.365.,1..B.A.366.,1..B.U.367.,1..B.G.368.,1..B.G.369.,1..B.A.370.,1..B.G.371.,1..B.C.372.
FN1

### Sheet: FR3D
	http://rna.bgsu.edu/webfr3d/fr3d.php
	http://rna.bgsu.edu/webfr3d/Results/66309bc25b6ca/66309bc25b6ca.html
	Geometric search
	1FFK|1|0|G|92,1FFK|1|0|C|82,1FFK|1|0|C|93,1FFK|1|0|G|81,1FFK|1|0|G|94,1FFK|1|0|A|80,1FFK|1|0|G|97,1FFK|1|0|A|98,1FFK|1|0|G|79,1FFK|1|0|A|99,1FFK|1|0|G|78,1FFK|1|0|C|100,1FFK|1|0|G|77,
	Maximum geometric discrepancy = 0.4
	Query name: Kink-turn motif geometric search. Found 0 candidates from 1 of 7 files in 1365 seconds. See and modify query | See CSV output
	Used 1359.34 CPU seconds for searching but maximum time allowed is 1200 seconds. Add symbolic constraints and/or reduce the discrepancy cutoff.
	Structures searched:
	3IGI|1|A+3IGI|1|B,
	Structures not searched:
	5G2X|1|A+5G2X|1|B,6CHR|1|A+6CHR|1|B,6ME0|1|A,7UIN|1|B,8H2H|1|A+8H2H|1|B,8T2S|1|B,
	http://rna.bgsu.edu/webfr3d/Results/6630a751ea1e5/6630a751ea1e5.html
	with cWW pairs added as symbolic restraints
	Query name: Kink-turn motif geometric search. Found 0 candidates from 7 of 7 files in 673 seconds.

### Sheet: JAR3D
	http://rna.bgsu.edu/jar3d/
	GGGAG*CGAAGAAC
	1		#S	Loop id	PDB	Disc	#Non-core	Annotation	Chain(s)	Standardized name		1		2		3		4		5	break		6		7		8		9		10		11		12	1-12	2-11	3-10	4-7	4-9	5-6
	Motif IL_68780.2		1	IL_6DVK_002	6DVK	0.4384	2		H	RNA (95-MER)	C	18	C	19	G	20	A	21	G	22	*	C	68	G	69	U	70	G	73	A	74	C	75	G	76	cWW		tSH		tHS	cWW
			2	IL_4BW0_001	4BW0	0	1	Kink-turn	A	HMKT-7	G	3	G	4	G	5	A	6	G	7	*	C	16	G	17	A	18	G	20	A	21	A	22	C	23	cWW	tSH	tSH	ntSS	tHS	cWW
			3	IL_5FJ4_002	5FJ4	0.1141	1	Kink-turn	H	HMKT-7	G	3	G	4	G	5	A	6	G	7	*	C	26	G	27	A	28	G	30	A	31	A	32	C	33	cWW	tSH	tSH		tHS	cWW
			4	IL_4CS1_002	4CS1	0.1715	1	Kink-turn	A	5'-(*GP*GP*CP*GP*AP*AP*GP*AP*AP*CP*CP*GP*GP*GP *GP*AP*GP*CP*CP)-3'	G	13	G	14	G	15	A	16	G	17	*	C	3||||9_769	G	4||||9_769	A	5||||9_769	G	7||||9_769	A	8||||9_769	A	9||||9_769	C	10||||9_769	cWW	tSH	tSH	ntSS	tHS	cWW
	2		#S	Loop id	PDB	Disc	#Non-core	Annotation	Chain(s)	Standardized name		1		2		3		4		5	break		6		7		8		9		10		11		12	1-11	1-12	2-10	2-11	3-10	3-11	4-5	4-7	4-9	5-6	5-10	6-10	7-8	9-10
	Motif IL_29549.7		1	IL_3RW6_002	3RW6	0.6636	4	Kink-turn with non-sequential stacking	H	constitutive transport element(CTE)of Mason-Pfizer monkey virus RNA	U	11	A	12	C	16	A	17	G	18	*	C	43	A	44	A	45	G	47	A	48	C	49	G	50		cWW	tWH			cWW	ncSS	tSS	tHS	cWW	ntSS
			2	IL_4LFB_011	4LFB	0.6579	2	Kink-turn with non-sequential stacking	A	SSU rRNA	C	242	A	243	C	245	A	246	G	247	*	C	277	G	278	A	279	G	281	A	282	C	283	G	284		cWW	tWH			cWW	ncSS		tHS	cWW	tSS	cSS	ncSS
			3	IL_6CZR_123	6CZR	0.6711	2	Kink-turn with non-sequential stacking	1a	SSU rRNA	C	238	A	239	C	241	A	242	G	243	*	C	273	G	274	A	275	G	277	A	278	C	279	G	280		cWW	tWH			cWW			tHS	cWW			ncSS
			4	IL_4V88_402	4V88	0.7474	2	Kink-turn with non-sequential stacking	A6	SSU rRNA	U	311	A	312	C	314	A	315	A	316	*	U	348	U	349	U	350	A	352	A	353	C	354	G	355		cWW	tWH			cWW		tSS	ntHS	cWW
			5	IL_5J7L_014	5J7L	0.6945	2	Kink-turn with non-sequential stacking	AA	SSU rRNA	G	242	A	243	U	245	A	246	G	247	*	C	277	G	278	A	279	G	281	A	282	U	283	C	284		cWW	tWH			cWW			tHS	cWW	tSS		ncSH
			6	IL_4V9F_031	4V9F	0.5387	2	Kink-turn	0	LSU rRNA	C	936	C	937	G	938	A	939	G	940	*	U	1026	G	1027	U	1028	G	1031	A	1032	C	1033	G	1034		cWW			ntSH			ntSS	tHS	cWW	tSS
			7	IL_4WF9_004	4WF9	0.5124	1	Kink-turn	X	LSU rRNA	G	81	G	82	G	83	A	84	G	85	*	C	97	U	98	U	99	G	101	A	102	U	103	C	104		cWW		tSH	ntSS			ntSS	tHS	cWW
			8	IL_6UFG_001	6UFG	0.4318	1	Kink-turn	A	RNA (166-MER)	G	23	G	24	G	25	A	26	G	27	*	C	3	A	4	U	5	G	7	A	8	U	9	C	10		cWW		tSH	ntSH				tHS	cWW
			9	IL_7A0S_004	7A0S	0.459	1	Kink-turn	X	LSU rRNA	A	80	C	81	G	82	A	83	G	84	*	C	96	U	97	U	98	G	100	A	101	C	102	U	103		cWW			ntSH					cWW	tSS
			10	IL_4V88_434	4V88	0.4978	1	Kink-turn	A6	SSU rRNA	G	895	U	896	C	897	A	898	G	899	*	C	910	U	911	U	912	G	914	A	915	U	916	U	917	ntWH	cWW		ntWH	ntSH			ntSS	tHS	cWW	tSS	cSS
			11	IL_6UFH_001	6UFH	0.4571	1	Kink-turn	A	RNA (167-MER)	G	23	G	24	G	25	A	26	G	27	*	C	3	A	4	U	5	G	7	A	8	U	9	C	10		cWW		tSH	ntSH	ntSH			tHS	cWW	tSS
			12	IL_4Y4O_182	4Y4O	0.3743	1	Kink-turn	2A	LSU rRNA	G	81	G	82	G	83	A	84	G	85	*	C	97	G	98	U	99	G	102	A	103	U	104	C	105		cWW		tSH	ntSH			ntSS	tHS	cWW	tSS
			13	IL_4GXY_005	4GXY	0.3423	1	Kink-turn	A	Adenosylcobalamin riboswitch	G	82	G	83	G	84	A	85	G	86	*	C	139	G	140	A	141	G	143	A	144	U	145	C	146		cWW		ntSH	ntSH		ncSS		tHS	cWW	ntSS		ncSS
			14	IL_6UFM_001	6UFM	0.3427	1	Kink-turn	B	RNA (98-MER)	G	23	G	24	G	25	A	26	G	27	*	C	3	G	4	A	5	G	7	A	8	U	9	C	10		cWW		tSH	ntSH			tSS	tHS	cWW	tSS
			15	IL_1T0K_001	1T0K	0.3532	1	Kink-turn	C+D	RNA (13-mer) + RNA (16-mer)	C	9	G	10	G	11	A	12	G	13	*	C	54	A	55	G	56	G	58	A	59	U	60	G	61		cWW		ntSH	ntSH			tSS	tHS	cWW
			16	IL_4V9F_004	4V9F	0.316	1	Kink-turn	0	LSU rRNA	G	77	G	78	G	79	A	80	G	81	*	C	93	G	94	A	95	G	97	A	98	A	99	C	100		cWW		tSH	tSH			ntSS	tHS	cWW	tSS		ncSS
			17	IL_4AOB_002	4AOB	0.3253	1	Kink-turn	A	SAM-I riboswitch	G	17	C	18	A	19	A	20	G	21	*	U	31	G	32	A	33	G	35	A	36	C	37	C	38		cWW			ntSH		ncSS	tSS	tHS	cWW	tSS
			18	IL_4AOB_007	4AOB	0.3253	1	Kink-turn	A	SAM-I riboswitch	G	17||||7_555	C	18||||7_555	A	19||||7_555	A	20||||7_555	G	21||||7_555	*	U	31||||7_555	G	32||||7_555	A	33||||7_555	G	35||||7_555	A	36||||7_555	C	37||||7_555	C	38||||7_555		cWW			ntSH		ncSS	tSS	tHS	cWW	tSS
			19	IL_4C4W_002	4C4W	0.2513	1	Kink-turn	H	TSKT-23	G	3	C	4	A	5	A	6	G	7	*	U	26	G	27	A	28	G	30	A	31	C	32	C	33		cWW		ntSH	tSH			ntSS	tHS	cWW
			20	IL_5G4U_006	5G4U	0.2778	1	Kink-turn	I+J	HMKT-7	G	13	U	14	G	15	A	16	G	17	*	C	3	G	4	A	5	G	7	A	8	U	9	C	10		cWW		ncWW	tSH			ntSS	tHS	cWW
			21	IL_5G4U_005	5G4U	0.3101	1	Kink-turn	J+I	HMKT-7	G	13	U	14	G	15	A	16	G	17	*	C	3	G	4	A	5	G	7	A	8	U	9	C	10		cWW		ncWW	tSH			tSS	tHS	cWW
			22	IL_4KQY_002	4KQY	0.2538	1	Kink-turn	A	SAM-I riboswitch	C	17	A	18	G	19	A	20	G	21	*	C	31	G	32	A	33	G	35	A	36	A	37	G	38		cWW		ntSH	tSH			ntSS	tHS	cWW			ncSS	ncSH
			23	IL_4KQY_007	4KQY	0.2538	1	Kink-turn	A	SAM-I riboswitch	C	17||||4_555	A	18||||4_555	G	19||||4_555	A	20||||4_555	G	21||||4_555	*	C	31||||4_555	G	32||||4_555	A	33||||4_555	G	35||||4_555	A	36||||4_555	A	37||||4_555	G	38||||4_555		cWW		ntSH	tSH			ntSS	tHS	cWW			ncSS	ncSH
			24	IL_5Y7M_008	5Y7M	0.2334	1	Kink-turn	D	RNA (52-MER)	G	29	G	30	G	31	A	32	U	33	*	A	17	G	18	A	19	G	21	A	22	U	23	C	24		cWW		ntSH	tSH		ncSS	tSS	tHS	cWW			ncSS
			25	IL_5G4T_001	5G4T	0	1	Kink-turn	B+A	HMKT-7	G	13||||10_667	G	14||||10_667	G	15||||10_667	A	16||||10_667	G	17||||10_667	*	C	3||||10_667	G	4||||10_667	A	5||||10_667	G	7||||10_667	A	8||||10_667	A	9||||10_667	C	10||||10_667		cWW		tSH	tSH				tHS	cWW
			26	IL_5G4T_002	5G4T	0	1	Kink-turn	B+A	HMKT-7	G	13	G	14	G	15	A	16	G	17	*	C	3	G	4	A	5	G	7	A	8	A	9	C	10		cWW		tSH	tSH				tHS	cWW
			27	IL_5FJC_002	5FJC	0.1038	1	Kink-turn	A	SAM-I riboswitch	G	17	G	18	G	19	A	20	G	21	*	C	31	G	32	A	33||A	G	35	A	36	A	37	C	38		cWW		tSH	tSH			tSS	tHS	cWW
			28	IL_3U4M_004	3U4M	0.1322	1	Kink-turn	B	LSU rRNA	G	2155	G	2156	G	2157	A	2158	G	2159	*	C	2129	U	2130	G	2131	G	2133	A	2134	A	2135	C	2136		cWW		tSH	tSH			ntSS	tHS	cWW
			29	IL_3V7E_002	3V7E	0.1638	1	Kink-turn	C	SAM-I riboswitch	U	17	G	18	G	19	A	20	G	21	*	C	31	G	32	A	33	G	35	A	36	A	37	A	38		cWW	ntSH	tSH				tSS	tHS	cWW
			30	IL_4Y4O_223	4Y4O	0.204	1	Kink-turn	2A	LSU rRNA	U	1234	G	1235	G	1236	A	1237	G	1238	*	C	1208	G	1209	A	1210	G	1212	A	1213	A	1214	G	1215		cWW		tSH	tSH				tHS	cWW			ncSS
			31	IL_5J7L_288	5J7L	0.2331	1	Kink-turn	DA	LSU rRNA	U	1234	G	1235	G	1236	A	1237	G	1238	*	C	1208	U	1209	G	1210	G	1212	A	1213	A	1214	G	1215		cWW		tSH	tSH			ntSS	tHS	cWW
			32	IL_5TBW_059	5TBW	0.2612	1	Kink-turn	1	LSU rRNA	U	1415	C	1416	G	1417	A	1418	A	1419	*	U	1388	G	1389	A	1390	G	1392	A	1393	A	1394	G	1395		cWW		tSH	tSH			tSS	tHS	cWW			ncSS
			33	IL_7A0S_043	7A0S	0.3454	1	Kink-turn	X	LSU rRNA	U	1247	G	1248	G	1249	A	1250	G	1251	*	C	1221	G	1222	G	1223	G	1225	A	1226	A	1227	G	1228		cWW		tSH	ntSH				tHS	cWW
			34	IL_4V9F_048	4V9F	0.3551	1	Kink-turn	0	LSU rRNA	U	1338	G	1339	G	1340	A	1341	C	1342	*	G	1312	A	1313	U	1314	G	1316	A	1317	A	1318	G	1319		cWW		tSH	tSH		ncSS	tSS	tHS	cWW
			35	IL_4WF9_046	4WF9	0.4338	1	Kink-turn	X	LSU rRNA	U	1272	G	1273	G	1274	A	1275	G	1276	*	C	1246	G	1247	U	1248	G	1250	A	1251	A	1252	G	1253		cWW		tSH	tSH			ntHS	ntWS	cWW
	3		#S	Loop id	PDB	#Non-core	Annotation	Chain(s)	Standardized name		1		2		3		4	break		5		6		7		8		9		10	1-10	2-9	4-5
	Motif IL_65876.1		1	IL_7A0S_050	7A0S	3	Kink-turn	X	LSU rRNA	U	1426	G	1427	A	1429	G	1430	*	C	1598	G	1599	U	1600	A	1603	A	1604	A	1605	cWW	tSH	cWW
																																					4-6	4-8	5-6	5-9	8-9
	4		#S	Loop id	PDB	Disc	#Non-core	Annotation	Chain(s)	Standardized name		1		2		3		4		5	break		6		7		8		9		10		11	1-11	2-10	3-9	tSS	tHS	cWW		ncSH
	Motif IL_16456.1		1	IL_4V9F_058	4V9F	0	2	Kink-turn	0	LSU rRNA	U	1587	G	1588	G	1589	A	1590	G	1592	*	C	1602	A	1603	G	1605	A	1606	A	1607	G	1608	cWW	tSH	tSH		ncWS	cWW	tSS
			2	IL_5J7L_330	5J7L	0.7531	2	Kink-turn	DA	LSU rRNA	U	2155	G	2156	G	2157	A	2158	G	2159	*	C	2129	U	2130	G	2133	A	2134	A	2135	G	2136	cWW
	5		#S	Loop id	PDB	Disc	#Non-core	Annotation	Chain(s)	Standardized name		1		2		3		4		5		6		7	break		8		9		10		11		12	1-12	2-3	2-11	2-12	4-11	5-10	6-9	7-8
	Motif IL_68057.1		1	IL_3Q3Z_002	3Q3Z	0.2332	1	Kink-turn	V	Cyclic di-GMP-II riboswitch	C	16	A	17	A	18	G	20	A	21	U	22	G	23	*	U	54	U	55	G	56	A	57	G	58	cWW		tSS		tSH	tHS	cWW	cWW
			2	IL_3NVI_002	3NVI	0	1	Kink-turn	F	RNA (24-mer)	G	15	C	16	G	17	G	19	A	20	U	21	G	22	*	C	4	U	5	G	6	A	7	C	8	cWW	ncSS	tSS		tSH	tHS	cWW	cWW
			3	IL_3NMU_004	3NMU	0.0954	1	Kink-turn	E	RNA (34-MER)	G	24	C	25	G	26	G	28	A	29	U	30	G	31	*	C	13	U	14	G	15	A	16	C	17	cWW	ncSS		ncWW	tSH	tHS	cWW	cWW
	6		#S	Loop id	PDB	Disc	#Non-core	Annotation	Chain(s)	Standardized name		1		2		3		4		5		6		7		8	break		9		10		11		12		13	1-5	1-13	2-3	2-12	4-12	5-11	5-13	6-10	7-10	8-9	12-13
	Motif IL_90538.2		1	IL_5TBW_054	5TBW	0.1492	1	Kink-turn	1	LSU rRNA	U	1218	C	1219	U	1220	G	1222	A	1223	C	1224	A	1225	G	1226	*	C	1283	C	1284	G	1285	A	1286	A	1287		cWW		tSS	tSH	ntHS		ntHS	ncWS	cWW
			2	IL_5J7L_284	5J7L	0	1	Kink-turn	DA	LSU rRNA	C	1043	C	1044	C	1045	G	1047	A	1048	C	1049	A	1050	G	1051	*	U	1108	C	1109	G	1110	A	1111	G	1112		cWW		tSS	tSH	ntHS	tSS			cWW	ncSS
			3	IL_4V9F_042	4V9F	0.1279	1	Kink-turn	0	LSU rRNA	C	1147	C	1148	U	1149	G	1151	A	1152	C	1153	A	1154	G	1155	*	C	1212	C	1213	G	1214	A	1215	G	1216	cSS	cWW		tSS	tSH	ntHS	tSS			cWW	ncSS
			4	IL_5D8H_001	5D8H	0.3722	1	Kink-turn	A	LSU rRNA	C	1153	U	1154	A	1155	G	1157	A	1158	C	1159	A	1160	G	1161	*	U	1218	C	1219	G	1220	A	1221	G	1222		cWW	ncSS	ntSS	tSH	tHS		ntHS		cWW
	7		#S	Loop id	PDB	#Non-core	Annotation	Chain(s)	Standardized name		1		2		3		4		5	break		6		7		8		9		10		11		12	1-12	2-11	3-10	4-9	5-6	5-10
	Motif IL_90922.1		1	IL_5J7L_035	5J7L	1	Kink-turn	AA	SSU rRNA	U	684	G	685	U	686	A	687	G	688	*	C	699	G	700	U	701	G	703	A	704	G	705	A	706	cWW	tSH	tWH	tHS	cWW	tSS

### Sheet: LocalSTAR3D
#LocalSTAR3D alignment for 1ffk_0 and 3igi_A (2024/04/30 09:54:41)			#LocalSTAR3D alignment for 1ffk_0 and 5g2x_A (2024/04/30 10:00:01)			#LocalSTAR3D alignment for 1ffk_0 and 6chr_A (2024/04/30 10:00:59)			#LocalSTAR3D alignment for 1ffk_0 and 6me0_A (2024/04/30 10:01:53)			#LocalSTAR3D alignment for 1ffk_0 and 7uin_B (2024/04/30 10:02:49)			#LocalSTAR3D alignment for 1ffk_0 and 8h2h_A (2024/04/30 10:11:01)			#LocalSTAR3D alignment for 1ffk_0 and 8t2s_B (2024/04/30 10:11:46)
############			############			############			############			############			############			############
#Parameters#			#Parameters#			#Parameters#			#Parameters#			#Parameters#			#Parameters#			#Parameters#
############			############			############			############			############			############			############
#RMSD cutoff: 4.0A			#RMSD cutoff: 4.0A			#RMSD cutoff: 4.0A			#RMSD cutoff: 4.0A			#RMSD cutoff: 4.0A			#RMSD cutoff: 4.0A			#RMSD cutoff: 4.0A
#Minimum stack size: 3			#Minimum stack size: 3			#Minimum stack size: 3			#Minimum stack size: 3			#Minimum stack size: 3			#Minimum stack size: 3			#Minimum stack size: 3
#Gap open penalty: -5.0			#Gap open penalty: -5.0			#Gap open penalty: -5.0			#Gap open penalty: -5.0			#Gap open penalty: -5.0			#Gap open penalty: -5.0			#Gap open penalty: -5.0
#Gap extension penalty: -2.0			#Gap extension penalty: -2.0			#Gap extension penalty: -2.0			#Gap extension penalty: -2.0			#Gap extension penalty: -2.0			#Gap extension penalty: -2.0			#Gap extension penalty: -2.0
#Match score: 3.0			#Match score: 3.0			#Match score: 3.0			#Match score: 3.0			#Match score: 3.0			#Match score: 3.0			#Match score: 3.0
#Mismatch score: 0.0			#Mismatch score: 0.0			#Mismatch score: 0.0			#Mismatch score: 0.0			#Mismatch score: 0.0			#Mismatch score: 0.0			#Mismatch score: 0.0
#Number of alignments: 5			#Number of alignments: 5			#Number of alignments: 5			#Number of alignments: 5			#Number of alignments: 5			#Number of alignments: 5			#Number of alignments: 5
#########			#########			#########			#########			#########			#########			#########
#Results#			#Results#			#Results#			#Results#			#Results#			#Results#			#Results#
#########			#########			#########			#########			#########			#########			#########
#Alignment: 1			#Alignment: 1			#Alignment: 1			#Alignment: 1			#Alignment: 1			#Alignment: 1			#Alignment: 1
#Alignment score: -47.00			#Alignment score: -47.00			#Alignment score: -47.00			#Alignment score: -47.00			#Alignment score: -47.00			#Alignment score: -49.00			#Alignment score: -47.00
#Aligned nucleotide: 8			#Aligned nucleotide: 8			#Aligned nucleotide: 8			#Aligned nucleotide: 8			#Aligned nucleotide: 8			#Aligned nucleotide: 8			#Aligned nucleotide: 8
#Alignment RMSD: 3.02A			#Alignment RMSD: 1.86A			#Alignment RMSD: 3.05A			#Alignment RMSD: 1.95A			#Alignment RMSD: 1.80A			#Alignment RMSD: 2.21A			#Alignment RMSD: 1.63A
#Nucleotide mapping:			#Nucleotide mapping:			#Nucleotide mapping:			#Nucleotide mapping:			#Nucleotide mapping:			#Nucleotide mapping:			#Nucleotide mapping:
0:77<->A:88			0:77<->A:411			0:77<->A:86			0:77<->A:669			0:77<->B:289			0:77<->A:2433			0:77<->B:289
0:78<->A:89			0:78<->A:412			0:78<->A:87			0:78<->A:670			0:78<->B:290			0:78<->A:2434			0:78<->B:290
0:79<->A:90			0:79<->A:413			0:79<->A:88			0:79<->A:671			0:79<->B:291			0:79<->A:2435			0:79<->B:291
0:80<->A:91			0:80<->A:414			0:80<->A:89			0:80<->A:672			0:80<->B:292			0:80<->A:2436			0:80<->B:292
0:97<->A:92			0:97<->A:420			0:97<->A:90			0:97<->A:710			0:97<->B:298			0:97<->A:2487			0:97<->B:298
0:98<->A:93			0:98<->A:421			0:98<->A:91			0:98<->A:711			0:98<->B:299			0:98<->A:2488			0:98<->B:299
0:99<->A:94			0:99<->A:422			0:99<->A:92			0:99<->A:712			0:99<->B:300			0:99<->A:2489			0:99<->B:300
0:100<->A:95			0:100<->A:423			0:100<->A:93			0:100<->A:713			0:100<->B:301			0:100<->A:2490			0:100<->B:301
#########			#########			#########			#########			#########			#########			#########
#Alignment: 2			#Alignment: 2			#Alignment: 2			#Alignment: 2			#Alignment: 2			#Alignment: 2			#Alignment: 2
#Alignment score: -49.00			#Alignment score: -47.00			#Alignment score: -53.00			#Alignment score: -47.00			#Alignment score: -47.00			#Alignment score: -54.50			#Alignment score: -47.00
#Aligned nucleotide: 8			#Aligned nucleotide: 8			#Aligned nucleotide: 8			#Aligned nucleotide: 8			#Aligned nucleotide: 8			#Aligned nucleotide: 8			#Aligned nucleotide: 8
#Alignment RMSD: 2.35A			#Alignment RMSD: 2.62A			#Alignment RMSD: 2.38A			#Alignment RMSD: 2.74A			#Alignment RMSD: 2.79A			#Alignment RMSD: 1.83A			#Alignment RMSD: 2.90A
#Nucleotide mapping:			#Nucleotide mapping:			#Nucleotide mapping:			#Nucleotide mapping:			#Nucleotide mapping:			#Nucleotide mapping:			#Nucleotide mapping:
0:77<->A:355			0:77<->A:2457			0:77<->A:5			0:77<->A:165			0:77<->B:91			0:77<->A:5			0:77<->B:91
0:78<->A:356			0:78<->A:2458			0:78<->A:6			0:78<->A:166			0:78<->B:92			0:78<->A:6			0:78<->B:92
0:79<->A:357			0:79<->A:2459			0:79<->A:7			0:79<->A:167			0:79<->B:93			0:79<->A:7			0:79<->B:93
0:80<->A:358			0:80<->A:2460			0:80<->A:8			0:80<->A:168			0:80<->B:94			0:80<->A:8			0:80<->B:94
0:97<->A:385			0:97<->A:2461			0:97<->A:344			0:97<->A:169			0:97<->B:95			0:97<->A:389			0:97<->B:95
0:98<->A:386			0:98<->A:2462			0:98<->A:345			0:98<->A:170			0:98<->B:96			0:98<->A:390			0:98<->B:96
0:99<->A:387			0:99<->A:2463			0:99<->A:346			0:99<->A:171			0:99<->B:97			0:99<->A:391			0:99<->B:97
0:100<->A:388			0:100<->A:2464			0:100<->A:347			0:100<->A:172			0:100<->B:98			0:100<->A:392			0:100<->B:98
#########			#########			#########			#########			#########			#########			#########
#Alignment: 3			#Alignment: 3			#Alignment: 3			#Alignment: 3			#Alignment: 3			#Alignment: 3			#Alignment: 3
#Alignment score: -52.50			#Alignment score: -49.00			#Alignment score: -60.00			#Alignment score: -47.00			#Alignment score: -52.00			#Alignment score: -59.00			#Alignment score: -55.00
#Aligned nucleotide: 8			#Aligned nucleotide: 8			#Aligned nucleotide: 8			#Aligned nucleotide: 8			#Aligned nucleotide: 8			#Aligned nucleotide: 8			#Aligned nucleotide: 8
#Alignment RMSD: 1.98A			#Alignment RMSD: 2.74A			#Alignment RMSD: 3.81A			#Alignment RMSD: 2.98A			#Alignment RMSD: 2.80A			#Alignment RMSD: 1.84A			#Alignment RMSD: 1.97A
#Nucleotide mapping:			#Nucleotide mapping:			#Nucleotide mapping:			#Nucleotide mapping:			#Nucleotide mapping:			#Nucleotide mapping:			#Nucleotide mapping:
0:77<->A:5			0:77<->A:2433			0:77<->A:131			0:77<->A:101			0:77<->B:593			0:77<->A:2437			0:77<->B:597
0:78<->A:6			0:78<->A:2434			0:78<->A:132			0:78<->A:102			0:78<->B:594			0:78<->A:2438			0:78<->B:598
0:79<->A:7			0:79<->A:2435			0:79<->A:133			0:79<->A:103			0:79<->B:595			0:79<->A:2439			0:79<->B:599
0:80<->A:8			0:80<->A:2436			0:80<->A:134			0:80<->A:104			0:80<->B:596			0:80<->A:2440			0:80<->B:600
0:97<->A:264			0:97<->A:2487			0:97<->A:136			0:97<->A:105			0:97<->B:633			0:97<->A:2482			0:97<->B:628
0:98<->A:265			0:98<->A:2488			0:98<->A:137			0:98<->A:106			0:98<->B:634			0:98<->A:2483			0:98<->B:629
0:99<->A:266			0:99<->A:2489			0:99<->A:138			0:99<->A:107			0:99<->B:635			0:99<->A:2484			0:99<->B:630
0:100<->A:267			0:100<->A:2490			0:100<->A:139			0:100<->A:108			0:100<->B:636			0:100<->A:2485			0:100<->B:631
#########			#########			#########			#########			#########			#########			#########
#Alignment: 4			#Alignment: 4			#Alignment: 4			#Alignment: 4			#Alignment: 4			#Alignment: 4			#Alignment: 4
#Alignment score: -57.00			#Alignment score: -54.50			#Alignment score: -62.00			#Alignment score: -47.00			#Alignment score: -54.50			#Alignment score: -61.00			#Alignment score: -60.00
#Aligned nucleotide: 8			#Aligned nucleotide: 8			#Aligned nucleotide: 8			#Aligned nucleotide: 8			#Aligned nucleotide: 8			#Aligned nucleotide: 8			#Aligned nucleotide: 8
#Alignment RMSD: 2.06A			#Alignment RMSD: 2.21A			#Alignment RMSD: 1.69A			#Alignment RMSD: 3.16A			#Alignment RMSD: 1.94A			#Alignment RMSD: 2.89A			#Alignment RMSD: 2.52A
#Nucleotide mapping:			#Nucleotide mapping:			#Nucleotide mapping:			#Nucleotide mapping:			#Nucleotide mapping:			#Nucleotide mapping:			#Nucleotide mapping:
0:77<->A:359			0:77<->A:5			0:77<->A:388			0:77<->A:842			0:77<->B:5			0:77<->A:2409			0:77<->B:355
0:78<->A:360			0:78<->A:6			0:78<->A:389			0:78<->A:843			0:78<->B:6			0:78<->A:2410			0:78<->B:356
0:79<->A:361			0:79<->A:7			0:79<->A:390			0:79<->A:844			0:79<->B:7			0:79<->A:2411			0:79<->B:357
0:80<->A:362			0:80<->A:8			0:80<->A:391			0:80<->A:845			0:80<->B:8			0:80<->A:2412			0:80<->B:358
0:97<->A:381			0:97<->A:389			0:97<->A:394			0:97<->A:846			0:97<->B:273			0:97<->A:2413			0:97<->B:360
0:98<->A:382			0:98<->A:390			0:98<->A:395			0:98<->A:847			0:98<->B:274			0:98<->A:2414			0:98<->B:361
0:99<->A:383			0:99<->A:391			0:99<->A:396			0:99<->A:848			0:99<->B:275			0:99<->A:2415			0:99<->B:362
0:100<->A:384			0:100<->A:392			0:100<->A:397			0:100<->A:849			0:100<->B:276			0:100<->A:2416			0:100<->B:363
#########			#########			#########			#########			#########			#########			#########
#Alignment: 5			#Alignment: 5			#Alignment: 5			#Alignment: 5			#Alignment: 5			#Alignment: 5			#Alignment: 5
#Alignment score: -61.00			#Alignment score: -59.00			#Alignment score: -62.00			#Alignment score: -53.00			#Alignment score: -60.00			#Alignment score: -64.00			#Alignment score: -60.00
#Aligned nucleotide: 8			#Aligned nucleotide: 8			#Aligned nucleotide: 8			#Aligned nucleotide: 8			#Aligned nucleotide: 8			#Aligned nucleotide: 8			#Aligned nucleotide: 8
#Alignment RMSD: 2.75A			#Alignment RMSD: 2.36A			#Alignment RMSD: 1.95A			#Alignment RMSD: 2.34A			#Alignment RMSD: 2.51A			#Alignment RMSD: 1.54A			#Alignment RMSD: 2.70A
#Nucleotide mapping:			#Nucleotide mapping:			#Nucleotide mapping:			#Nucleotide mapping:			#Nucleotide mapping:			#Nucleotide mapping:			#Nucleotide mapping:
0:77<->A:273			0:77<->A:2437			0:77<->A:479			0:77<->A:5			0:77<->B:355			0:77<->A:494			0:77<->B:137
0:78<->A:274			0:78<->A:2438			0:78<->A:480			0:78<->A:6			0:78<->B:356			0:78<->A:495			0:78<->B:138
0:79<->A:275			0:79<->A:2439			0:79<->A:481			0:79<->A:7			0:79<->B:357			0:79<->A:496			0:79<->B:139
0:80<->A:276			0:80<->A:2440			0:80<->A:482			0:80<->A:8			0:80<->B:358			0:80<->A:497			0:80<->B:140
0:97<->A:277			0:97<->A:2482			0:97<->A:485			0:97<->A:404			0:97<->B:360			0:97<->A:501			0:97<->B:142
0:98<->A:278			0:98<->A:2483			0:98<->A:486			0:98<->A:405			0:98<->B:361			0:98<->A:502			0:98<->B:143
0:99<->A:279			0:99<->A:2484			0:99<->A:487			0:99<->A:406			0:99<->B:362			0:99<->A:503			0:99<->B:144
0:100<->A:280			0:100<->A:2485			0:100<->A:488			0:100<->A:407			0:100<->B:363			0:100<->A:504			0:100<->B:145
#########			#########			#########			#########			#########			#########			#########
Total time: 13.102 s			Total time: 16.461 s			Total time: 13.365 s			Total time: 5.8 s			Total time: 13.486 s			Total time: 6.551 s			Total time: 11.607 s

### Sheet: CircularSTAR3D
python run_circularSTAR3D.py --minimum-stack-size 2 --pdb-id1 1ffk --chain-id1 0 --pdb-id2 3igi --chain-id2 A
Stack pair number: 575
Can not find any rotated matched loop.
python run_circularSTAR3D.py --minimum-stack-size 2 --pdb-id1 1ffk --chain-id1 0 --pdb-id2 5g2x --chain-id2 A
Stack pair number: 769
Can not find any rotated matched loop.
python run_circularSTAR3D.py --minimum-stack-size 2 --pdb-id1 1ffk --chain-id1 0 --pdb-id2 6chr --chain-id2 A
Stack pair number: 835
Can not find any rotated matched loop.
python run_circularSTAR3D.py --minimum-stack-size 2 --pdb-id1 1ffk --chain-id1 0 --pdb-id2 6me0 --chain-id2 A
Stack pair number: 1223
Can not find any rotated matched loop.
python run_circularSTAR3D.py --minimum-stack-size 2 --pdb-id1 1ffk --chain-id1 0 --pdb-id2 7uin --chain-id2 B
Stack pair number: 850
Can not find any rotated matched loop.
python run_circularSTAR3D.py --minimum-stack-size 2 --pdb-id1 1ffk --chain-id1 0 --pdb-id2 8h2h --chain-id2 A
Stack pair number: 807
Can not find any rotated matched loop.
python run_circularSTAR3D.py --minimum-stack-size 2 --pdb-id1 1ffk --chain-id1 0 --pdb-id2 8t2s --chain-id2 B
Stack pair number: 849
Can not find any rotated matched loop.

### Sheet: RNAMotifScanX
	./bin/scan ./models/k-turn_consensus.struct ./pdb/3IGI_A.rmsx.in --map_pdb=./pdb/3IGI_A.rmsx.nch
	#fragment_ID	aligned_regions	alignment_score	P-value
	./bin/scan ./models/k-turn_consensus.struct ./pdb/5G2X_A.rmsx.in --map_pdb=./pdb/5G2X_A.rmsx.nch
	#fragment_ID	aligned_regions	alignment_score	P-value
	./bin/scan ./models/k-turn_consensus.struct ./pdb/6CHR_A.rmsx.in --map_pdb=./pdb/6CHR_A.rmsx.nch
	#fragment_ID	aligned_regions	alignment_score	P-value
	./bin/scan ./models/k-turn_consensus.struct ./pdb/6ME0_A.rmsx.in --map_pdb=./pdb/6ME0_A.rmsx.nch
	#fragment_ID	aligned_regions	alignment_score	P-value
TP1	6ME0_A:766-770_362-370_239-251	6:A364-9:A367,18:A244-24:A250	102.6	0.0187979
	./bin/scan ./models/k-turn_consensus.struct ./pdb/7UIN_B.rmsx.in --map_pdb=./pdb/7UIN_B.rmsx.nch
	#fragment_ID	aligned_regions	alignment_score	P-value
TP1	7UIN_B:366-373_338-350_6-7	0:B367-4:B371,13:B344-20:B351	129	0.0105267
	./bin/scan ./models/k-turn_consensus.struct ./pdb/8H2H_A.rmsx.in --map_pdb=./pdb/8H2H_A.rmsx.nch
	#fragment_ID	aligned_regions	alignment_score	P-value
	./bin/scan ./models/k-turn_consensus.struct ./pdb/8T2S_B.rmsx.in --map_pdb=./pdb/8T2S_B.rmsx.nch
	#fragment_ID	aligned_regions	alignment_score	P-value
TP1	8T2S_B:380-387_352-364_20-21	0:B367-4:B371,13:B344-20:B351	131.8	0.0112208
